# Modulation of human kinase activity through direct interaction with SARS-CoV-2 proteins

**DOI:** 10.1101/2023.11.27.568816

**Authors:** Bettina Halwachs, Christina S. Moesslacher, Johanna M. Kohlmayr, Sandra Fasching, Sarah Masser, Sébastien A. Choteau, Andreas Zanzoni, Natalia Kunowska, Ulrich Stelzl

## Abstract

The dysregulation of cellular signaling upon SARS-CoV-2 infection is mediated via direct protein interactions, with the human protein kinases constituting the major impact nodes in the signaling networks. Here, we employed a targeted yeast two-hybrid matrix approach to identify direct SARS-CoV-2 protein interactions with an extensive set of human kinases. We discovered 51 interactions involving 14 SARS-CoV-2 proteins and 29 human kinases, including many of the CAMK and CMGC kinase family members, as well as non-receptor tyrosine kinases. By integrating the interactions identified in our screen with transcriptomics and phospho-proteomics data, we revealed connections between SARS-CoV-2 protein interactions, kinase activity changes, and the cellular phospho-response to infection and identified altered activity patterns in infected cells for AURKB, CDK2, CDK4, CDK7, ABL2, PIM2, PLK1, NEK2, TRIB3, RIPK2, MAPK13, and MAPK14. Finally, we demonstrated direct inhibition of the FER human tyrosine kinase by the SARS-CoV-2 auxiliary protein ORF6, hinting at pressures underlying ORF6 changes observed in recent SARS-CoV-2 strains. Our study expands the SARS-CoV-2 – host interaction knowledge, illuminating the critical role of dysregulated kinase signaling during SARS-CoV-2 infection.
