## Supplemental Tables for "Modulation of human kinase activity through direct interaction with SARS-CoV-2 proteins"

### Sheet: ST1a KinaseDB
ID	Gene	GeneID	Vector	Number of strains	strain
1	DCAMKL2	166614	pBTM116-DM	2	matA
2	DCAMKL2	166614	pBTMcC24-DM	2	matA
3	SGK3	23678	pBTM116-DM	2	matA
4	SGK3	23678	pBTMcC24-DM	2	matA
5	MAPK9	5601	pBTM116-DM	2	matA
6	MAPK9	5601	pBTMcC24-DM	2	matA
7	ADRBK1	156	pBTM116-DM	2	matA
8	ADRBK1	156	pBTMcC24-DM	2	matA
9	PRKACG	5568	pBTM116-DM	2	matA
10	PRKACG	5568	pBTMcC24-DM	2	matA
11	MAP3K12	7786	pBTM116-DM	2	matA
12	MAP3K12	7786	pBTMcC24-DM	2	matA
13	YES1	7525	pBTM116-DM	2	matA
14	YES1	7525	pBTMcC24-DM	2	matA
15	PRKAA1	5562	pBTM116-DM	2	matA
16	PRKAA1	5562	pBTMcC24-DM	2	matA
17	ACVRL1	94	pBTM116-DM	2	matA
18	ACVRL1	94	pBTMcC24-DM	2	matA
19	CDK15	65061	pBTM116-D9	2	matA
20	CDK15	65061	pBTMcC24-DM	2	matA
21	MAPKAPK5	8550	pBTM116-DM	2	matA
22	MAPKAPK5	8550	pBTMcC24-DM	2	matA
23	PRKCG	5582	pBTM116-DM	2	matA
24	PRKCG	5582	pBTMcC24-DM	2	matA
25	MAP4K2	5871	pBTM116-DM	2	matA
26	MAP4K2	5871	pBTMcC24-DM	2	matA
27	NLK	51701	pBTM116-DM	2	matA
28	NLK	51701	pBTMcC24-DM	2	matA
29	RPS6KB1	6198	pBTM116-DM	2	matA
30	RPS6KB1	6198	pBTMcC24-DM	2	matA
31	ZAP70	7535	pBTM116-DM	2	matA
32	ZAP70	7535	pBTMcC24-DM	2	matA
33	CCNE1	898	pBTM116-D9	2	matA
34	CCNE1	898	pBTMcC24-DM	2	matA
35	ACVR1C	130399	pBTM116-DM	2	matA
36	ACVR1C	130399	pBTMcC24-DM	2	matA
37	CCNE2	9134	pBTM116-D9	2	matA
38	CCNE2	9134	pBTMcC24-DM	2	matA
39	CDK10	8558	pBTM116-D9	2	matA
40	CDK10	8558	pBTMcC24-DM	2	matA
41	CDK6	1021	pBTM116-D9	2	matA
42	CDK6	1021	pBTM116-DM	2	matA
43	CDK6	1021	pBTMcC24-DM	4	matA
44	MOS	4342	pBTM116-DM	2	matA
45	MOS	4342	pBTMcC24-DM	2	matA
46	PAK2	5062	pBTM116-DM	2	matA
47	PAK2	5062	pBTMcC24-DM	2	matA
48	CDK8	1024	pBTM116-D9	2	matA
49	CDK8	1024	pBTMcC24-DM	2	matA
50	CDK17	5128	pBTM116-D9	2	matA
51	CDK17	5128	pBTMcC24-DM	2	matA
52	PCTK2	5128	pBTM116-DM	2	matA
53	PCTK2	5128	pBTMcC24-DM	2	matA
54	TSSK6	83983	pBTM116-DM	2	matA
55	TSSK6	83983	pBTMcC24-DM	2	matA
56	BMPR1A	657	pBTM116-DM	2	matA
57	BMPR1A	657	pBTMcC24-DM	2	matA
58	STK38L	23012	pBTM116-DM	2	matA
59	STK38L	23012	pBTMcC24-DM	2	matA
60	CDK7	1022	pBTM116-D9	2	matA
61	CDK7	1022	pBTM116-DM	2	matA
62	CDK7	1022	pBTMcC24-DM	4	matA
63	SNF1LK	150094	pBTM116-DM	2	matA
64	SNF1LK	150094	pBTMcC24-DM	2	matA
65	CSNK1A1L	122011	pBTM116-DM	2	matA
66	CSNK1A1L	122011	pBTMcC24-DM	2	matA
67	PLK4	10733	pBTM116-DM	2	matA
68	PLK4	10733	pBTMcC24-DM	2	matA
69	HIPK1	204851	pBTM116-DM	2	matA
70	HIPK1	204851	pBTMcC24-DM	2	matA
71	BUB1	699	pBTM116-DM	2	matA
72	BUB1	699	pBTMcC24-DM	2	matA
73	STK33	65975	pBTM116-DM	2	matA
74	STK33	65975	pBTMcC24-DM	2	matA
75	PRKACB	5567	pBTM116-DM	2	matA
76	PRKACB	5567	pBTMcC24-DM	2	matA
77	PRKCB1	5579	pBTM116-DM	2	matA
78	PRKCB1	5579	pBTMcC24-DM	2	matA
79	ILK	3611	pBTM116-DM	2	matA
80	ILK	3611	pBTMcC24-DM	2	matA
81	MAP2K6	5608	pBTM116-DM	2	matA
82	MAP2K6	5608	pBTMcC24-DM	2	matA
83	SGK	6446	pBTM116-DM	2	matA
84	SGK	6446	pBTMcC24-DM	2	matA
85	CDK9	1025	pBTM116-D9	2	matA
86	CDK9	1025	pBTM116-DM	2	matA
87	CDK9	1025	pBTMcC24-DM	4	matA
88	CDK18	5129	pBTM116-D9	2	matA
89	CDK18	5129	pBTMcC24-DM	2	matA
90	SYK	6850	pBTM116-DM	2	matA
91	SYK	6850	pBTMcC24-DM	2	matA
92	MAPK13	5603	pBTM116-DM	2	matA
93	MAPK13	5603	pBTMcC24-DM	2	matA
94	ARAF	369	pBTM116-DM	2	matA
95	ARAF	369	pBTMcC24-DM	2	matA
96	CDK2	1017	pBTM116-D9	2	matA
97	CDK2	1017	pBTM116-DM	2	matA
98	CDK2	1017	pBTMcC24-DM	4	matA
99	CDK16	5127	pBTM116-D9	2	matA
100	CDK16	5127	pBTMcC24-DM	2	matA
101	MAPK14	1432	pBTM116-DM	2	matA
102	MAPK14	1432	pBTMcC24-DM	2	matA
103	NEK6	10783	pBTM116-DM	2	matA
104	NEK6	10783	pBTMcC24-DM	2	matA
105	CDK5	1020	pBTM116-D9	2	matA
106	CDK5	1020	pBTM116-DM	2	matA
107	CDK5	1020	pBTMcC24-DM	4	matA
108	SYK	6850	pBTM116-DM	2	matA
109	SYK	6850	pBTMcC24-DM	2	matA
110	CDK4	1019	pBTM116-D9	2	matA
111	CDK4	1019	pBTM116-DM	2	matA
112	CDK4	1019	pBTMcC24-DM	4	matA
113	CHEK2	11200	pBTM116-DM	2	matA
114	CHEK2	11200	pBTMcC24-DM	2	matA
115	CDK20	23552	pBTM116-D9	2	matA
116	CDK20	23552	pBTMcC24-DM	2	matA
117	TAOK3	51347	pBTM116-DM	2	matA
118	TAOK3	51347	pBTMcC24-DM	2	matA
119	PRKCZ	5590	pBTM116-DM	2	matA
120	PRKCZ	5590	pBTMcC24-DM	2	matA
121	OXSR1	9943	pBTM116-DM	2	matA
122	OXSR1	9943	pBTMcC24-DM	2	matA
123	CDK16	5127	pBTM116-D9	2	matA
124	CDK16	5127	pBTMcC24-DM	2	matA
125	CSNK1E	1454	pBTM116-DM	2	matA
126	CSNK1E	1454	pBTMcC24-DM	2	matA
127	RIPK2	8767	pBTM116-DM	2	matA
128	RIPK2	8767	pBTMcC24-DM	2	matA
129	CSNK2A2	1459	pBTM116-DM	2	matA
130	CSNK2A2	1459	pBTMcC24-DM	2	matA
131	STK25	10494	pBTM116-DM	2	matA
132	STK25	10494	pBTMcC24-DM	2	matA
133	PRKCE	5581	pBTM116-DM	2	matA
134	PRKCE	5581	pBTMcC24-DM	2	matA
135	PRKCA	5578	pBTM116-DM	2	matA
136	PRKCA	5578	pBTMcC24-DM	2	matA
137	ITK	3702	pBTM116-DM	2	matA
138	ITK	3702	pBTMcC24-DM	2	matA
139	PAK1	5058	pBTM116-DM	2	matA
140	PAK1	5058	pBTMcC24-DM	2	matA
141	PIM3	415116	pBTM116-DM	2	matA
142	PIM3	415116	pBTMcC24-DM	2	matA
143	AKT1	207	pBTM116-DM	2	matA
144	AKT1	207	pBTMcC24-DM	2	matA
145	PRKCQ	5588	pBTM116-DM	2	matA
146	PRKCQ	5588	pBTMcC24-DM	2	matA
147	BLK	640	pBTM116-DM	2	matA
148	BLK	640	pBTMcC24-DM	2	matA
149	LYN	4067	pBTM116-DM	2	matA
150	LYN	4067	pBTMcC24-DM	2	matA
151	MAPK8	5599	pBTM116-DM	2	matA
152	MAPK8	5599	pBTMcC24-DM	2	matA
153	DAPK1	1612	pBTM116-DM	2	matA
154	DAPK1	1612	pBTMcC24-DM	2	matA
155	CDK10	8558	pBTM116-D9	2	matA
156	CDK10	8558	pBTMcC24-DM	2	matA
157	CDK7	1022	pBTM116-D9	2	matA
158	CDK7	1022	pBTMcC24-DM	2	matA
159	DAPK2	23604	pBTM116-DM	2	matA
160	DAPK2	23604	pBTMcC24-DM	2	matA
161	RPS6KA3	6197	pBTM116-DM	2	matA
162	RPS6KA3	6197	pBTMcC24-DM	2	matA
163	CDC7	8317	pBTM116-DM	2	matA
164	CDC7	8317	pBTMcC24-DM	2	matA
165	MAP2K1	5604	pBTM116-DM	2	matA
166	MAP2K1	5604	pBTMcC24-DM	2	matA
167	KIAA0999	23387	pBTM116-DM	2	matA
168	KIAA0999	23387	pBTMcC24-DM	2	matA
169	MYLK2	85366	pBTM116-DM	2	matA
170	MYLK2	85366	pBTMcC24-DM	2	matA
171	AKT2	208	pBTM116-DM	2	matA
172	AKT2	208	pBTMcC24-DM	2	matA
173	AKT3	10000	pBTM116-DM	2	matA
174	AKT3	10000	pBTMcC24-DM	2	matA
175	IRAK2	3656	pBTM116-DM	2	matA
176	IRAK2	3656	pBTMcC24-DM	2	matA
177	PRKG1	5592	pBTM116-DM	2	matA
178	PRKG1	5592	pBTMcC24-DM	2	matA
179	CDK1	983	pBTM116-D9	2	matA
180	CDK1	983	pBTMcC24-DM	2	matA
181	RPS6KA5	9252	pBTM116-DM	2	matA
182	RPS6KA5	9252	pBTMcC24-DM	2	matA
183	PRKRA	8575	pBTM116-DM	2	matA
184	PRKRA	8575	pBTMcC24-DM	2	matA
185	CAMKV	79012	pBTM116-DM	2	matA
186	CAMKV	79012	pBTMcC24-DM	2	matA
187	TRIB3	57761	pBTM116-DM	2	matA
188	TRIB3	57761	pBTMcC24-DM	2	matA
189	LIMK2	3985	pBTM116-DM	2	matA
190	LIMK2	3985	pBTMcC24-DM	2	matA
191	AURKB	9212	pBTM116-DM	2	matA
192	AURKB	9212	pBTMcC24-DM	2	matA
193	PLK2	10769	pBTM116-DM	2	matA
194	PLK2	10769	pBTMcC24-DM	2	matA
195	IRAK4	51135	pBTM116-DM	2	matA
196	IRAK4	51135	pBTMcC24-DM	2	matA
197	PBK	55872	pBTM116-DM	2	matA
198	PBK	55872	pBTMcC24-DM	2	matA
199	CSNK2A1	1457	pBTM116-DM	2	matA
200	CSNK2A1	1457	pBTMcC24-DM	2	matA
201	MAPK7	5598	pBTM116-DM	2	matA
202	MAPK7	5598	pBTMcC24-DM	2	matA
203	CLK2	1196	pBTM116-DM	2	matA
204	CLK2	1196	pBTMcC24-DM	2	matA
205	SRC	6714	pBTM116-DM	2	matA
206	SRC	6714	pBTMcC24-DM	2	matA
207	STK38	11329	pBTM116-DM	2	matA
208	STK38	11329	pBTMcC24-DM	2	matA
209	STK17B	9262	pBTM116-DM	2	matA
210	STK17B	9262	pBTMcC24-DM	2	matA
211	RAF1	5894	pBTM116-DM	2	matA
212	RAF1	5894	pBTMcC24-DM	2	matA
213	PHKG2	5261	pBTM116-DM	2	matA
214	PHKG2	5261	pBTMcC24-DM	2	matA
215	MAP3K7	6885	pBTM116-DM	2	matA
216	MAP3K7	6885	pBTMcC24-DM	2	matA
217	CDK16	5127	pBTM116-D9	2	matA
218	CDK16	5127	pBTMcC24-DM	2	matA
219	PCTK1	5127	pBTM116-DM	2	matA
220	PCTK1	5127	pBTMcC24-DM	2	matA
221	SCYL3	57147	pBTM116-DM	2	matA
222	SCYL3	57147	pBTMcC24-DM	2	matA
223	STK32C	282974	pBTM116-DM	2	matA
224	STK32C	282974	pBTMcC24-DM	2	matA
225	MAPK12	6300	pBTM116-DM	2	matA
226	MAPK12	6300	pBTMcC24-DM	2	matA
227	CAMK2B	816	pBTM116-DM	2	matA
228	CAMK2B	816	pBTMcC24-DM	2	matA
229	DYRK1B	9149	pBTM116-DM	2	matA
230	DYRK1B	9149	pBTMcC24-DM	2	matA
231	PIM1	5292	pBTM116-DM	2	matA
232	PIM1	5292	pBTMcC24-DM	2	matA
233	NEK3	4752	pBTM116-DM	2	matA
234	NEK3	4752	pBTMcC24-DM	2	matA
235	MARK3	4140	pBTM116-DM	2	matA
236	MARK3	4140	pBTMcC24-DM	2	matA
237	MAPK11	5600	pBTM116-DM	2	matA
238	MAPK11	5600	pBTMcC24-DM	2	matA
239	AXL	558	pBTM116-DM	2	matA
240	AXL	558	pBTMcC24-DM	2	matA
241	PDGFRB	5159	pBTM116-DM	2	matA
242	PDGFRB	5159	pBTMcC24-DM	2	matA
243	CDK13	8621	pBTM116-D9	2	matA
244	CDK13	8621	pBTMcC24-DM	2	matA
245	MARK4	57787	pBTM116-DM	2	matA
246	MARK4	57787	pBTMcC24-DM	2	matA
247	HCK	3055	pBTM116-DM	2	matA
248	HCK	3055	pBTMcC24-DM	2	matA
249	CCNA1	8900	pBTM116-D9	2	matA
250	CCNA1	8900	pBTMcC24-DM	2	matA
251	PDPK1	5170	pBTM116-DM	2	matA
252	PDPK1	5170	pBTMcC24-DM	2	matA
253	ADCK4	79934	pBTM116-DM	2	matA
254	ADCK4	79934	pBTMcC24-DM	2	matA
255	JAK3	3718	pBTM116-DM	2	matA
256	JAK3	3718	pBTMcC24-DM	2	matA
257	CDK6	1021	pBTM116-D9	2	matA
258	CDK6	1021	pBTMcC24-DM	2	matA
259	LCK	3932	pBTM116-DM	2	matA
260	LCK	3932	pBTMcC24-DM	2	matA
261	MAP2K3	5606	pBTM116-DM	2	matA
262	MAP2K3	5606	pBTMcC24-DM	2	matA
263	CAMK1G	57172	pBTM116-DM	2	matA
264	CAMK1G	57172	pBTMcC24-DM	2	matA
265	PAK6	56924	pBTM116-DM	2	matA
266	PAK6	56924	pBTMcC24-DM	2	matA
267	CAMK2D	817	pBTM116-DM	2	matA
268	CAMK2D	817	pBTMcC24-DM	2	matA
269	EEF2K	29904	pBTM116-DM	2	matA
270	EEF2K	29904	pBTMcC24-DM	2	matA
271	FGR	2268	pBTM116-DM	2	matA
272	FGR	2268	pBTMcC24-DM	2	matA
273	FGFR3	2261	pBTM116-DM	2	matA
274	PLK3	1263	pBTM116-DM	2	matA
275	CDK1	983	pBTM116-D9	4	matA
276	CSNK1G1	53944	pBTM116-DM	2	matA
277	FYN	2534	pBTM116-DM	2	matA
278	CDKL3	51265	pBTM116-DM	2	matA
279	PRKACA	5566	pBTM116-DM	2	matA
280	CAMK2A	815	pBTM116-DM	2	matA
281	PTK2	5747	pBTM116-DM	2	matA
282	CDK6	1021	pBTM116-D9	2	matA
283	CDK6	1021	pBTMcC24-DM	2	matA
284	NEK2	4751	pBTM116-DM	2	matA
285	EIF2AK2	5610	pBTM116-DM	2	matA
286	CDK3	1018	pBTM116-D9	2	matA
287	CDK3	1018	pBTM116-DM	2	matA
288	CDK3	1018	pBTMcC24-DM	2	matA
289	MAPK10	5602	pBTM116-DM	2	matA
290	MAPKAPK3	7867	pBTM116-DM	2	matA
291	ABL2	27	pBTM116-DM	2	matA
292	CABC1	56997	pBTM116-DM	2	matA
293	PIK3R4	30849	pBTM116-DM	2	matA
294	MAP3K11	4296	pBTM116-DM	2	matA
295	STK3	6788	pBTM116-DM	2	matA
296	FER	2241	pBTM116-DM	2	matA
297	FER	2241	pBTMcC24-DM	2	matA
298	SRMS	6725	pBTM116-DM	2	matA
299	SRMS	6725	pBTMcC24-DM	2	matA
300	CDK5	1020	pBTM116-D9	2	matA
301	CDK5	1020	pBTMcC24-DM	2	matA
302	CDK4	1019	pBTM116-D9	2	matA
303	CDK4	1019	pBTMcC24-DM	2	matA
304	PRKRA	8575	pBTM116-DM	2	matA
305	CCNA2	890	pBTM116-D9	2	matA
306	CCNA2	890	pBTMcC24-DM	2	matA
307	CSK	1445	pBTM116-DM	2	matA
308	CSK	1445	pBTMcC24-DM	2	matA
309	CCNB2	9133	pBTMcC24-DM	2	matA
310	MAP2K5	5607	pBTM116-DM	2	matA
311	MAP2K5	5607	pBTMcC24-DM	2	matA
312	CSNK1A1	1452	pBTM116-DM	2	matA
313	GSK3A	2931	pBTM116-DM	2	matA
314	PTK2	5747	pBTM116-DM	2	matA
315	PTK2	5747	pBTMcC24-DM	2	matA
316	MAPK1	5594	pBTM116-DM	2	matA
317	MAPK1	5594	pBTMcC24-DM	2	matA
318	CAMKK1	84254	pBTM116-DM	2	matA
319	CAMKK1	84254	pBTMcC24-DM	2	matA
320	GSK3B	2932	pBTM116-DM	2	matA
321	GSK3B	2932	pBTMcC24-DM	2	matA
322	CCNB1	891	pBTM116-D9	2	matA
323	CCNB1	891	pBTMcC24-DM	2	matA
324	PINK1	65018	pBTM116-DM	2	matA
325	PINK1	65018	pBTMcC24-DM	2	matA
326	STK11	6794	pBTM116-DM	2	matA
327	STK11	6794	pBTMcC24-DM	2	matA
328	PAK4	10298	pBTM116-DM	2	matA
329	PAK4	10298	pBTMcC24-DM	2	matA
330	DYRK4	8798	pBTM116-DM	2	matA
331	DYRK4	8798	pBTMcC24-DM	2	matA
332	CDK17	5128	pBTM116-D9	2	matA
333	CDK17	5128	pBTMcC24-DM	2	matA
334	CAMK2G	818	pBTM116-DM	2	matA
335	CAMK2G	818	pBTMcC24-DM	2	matA
336	PLK1	5347	pBTM116-DM	2	matA
337	CHEK1	1111	pBTM116-DM	2	matA
338	CHEK1	1111	pBTMcC24-DM	2	matA
339	VRK2	7444	pBTM116-DM	2	matA
340	VRK2	7444	pBTMcC24-DM	2	matA
341	CDK18	5129	pBTM116-D9	2	matA
342	CDK18	5129	pBTMcC24-DM	2	matA
343	PCTK3	5129	pBTM116-DM	2	matA
344	PCTK3	5129	pBTMcC24-DM	2	matA
345	FRK	2444	pBTM116-DM	2	matA
346	FRK	2444	pBTMcC24-DM	2	matA
347	CAMK4	814	pBTM116-DM	2	matA
348	NRBP1	29959	pBTM116-DM	2	matA
349	NRBP1	29959	pBTMcC24-DM	2	matA
350	BMX	660	pBTM116-DM	2	matA
351	TNK1	8711	pBTM116-DM	2	matA
352	TNK1	8711	pBTMcC24-DM	2	matA
353	TNK1	8711	pBTM116-DM	2	matA
354	TSSK3	81629	pBTM116-DM	2	matA
355	TSSK3	81629	pBTMcC24-DM	2	matA
356	RPS6KA2	6196	pBTM116-DM	2	matA
357	RPS6KA2	6196	pBTMcC24-DM	2	matA
358	CDK2	1017	pBTM116-D9	2	matA
359	CDK2	1017	pBTMcC24-DM	2	matA
360	CDK4	1019	pBTM116-D9	2	matA
361	CDK4	1019	pBTMcC24-DM	2	matA
362	CDK4	1019	pBTM116-D9	2	matA
363	CDK4	1019	pBTMcC24-DM	2	matA
364	RPS6KA1	6195	pBTM116-DM	2	matA
365	PIM2	11040	pBTM116-DM	2	matA
366	PIM2	11040	pBTMcC24-DM	2	matA
367	MARK2	2011	pBTM116-DM	2	matA
368	MARK2	2011	pBTMcC24-DM	2	matA
369	FES	2242	pBTM116-DM	2	matA
370	MAPK3	5595	pBTM116-DM	2	matA
371	MAPK3	5595	pBTMcC24-DM	2	matA
372	STK6	6790	pBTM116-DM	2	matA
373	STK6	6790	pBTMcC24-DM	2	matA
374	CDK9	1025	pBTM116-D9	2	matA
375	CDK9	1025	pBTMcC24-DM	2	matA
376	MAP2K7	5609	pBTM116-DM	2	matA
377	MAP2K7	5609	pBTMcC24-DM	2	matA

### Sheet: ST1b KinaseAD
ID	Gene	GeneID	Vector	Number of strains	strain
1	ABL2	27	pACT4-DM	2	mat alpha
2	ACVR1C	130399	pACT4-DM	2	mat alpha
3	ACVR1C	130399	pCBDU-JW	2	mat alpha
4	ACVRL1	94	pACT4-DM	2	mat alpha
5	ACVRL1	94	pCBDU-JW	2	mat alpha
6	ADCK4	79934	pACT4-DM	2	mat alpha
7	ADCK4	79934	pCBDU-JW	2	mat alpha
8	ADRBK1	156	pACT4-DM	2	mat alpha
9	ADRBK1	156	pCBDU-JW	2	mat alpha
10	AKT1	207	pACT4-DM	2	mat alpha
11	AKT1	207	pCBDU-JW	2	mat alpha
12	AKT2	208	pACT4-DM	2	mat alpha
13	AKT2	208	pCBDU-JW	2	mat alpha
14	AKT3	10000	pACT4-DM	2	mat alpha
15	AKT3	10000	pCBDU-JW	2	mat alpha
16	ARAF	369	pACT4-DM	2	mat alpha
17	ARAF	369	pCBDU-JW	2	mat alpha
18	AURKB	9212	pACT4-DM	2	mat alpha
19	AURKB	9212	pCBDU-JW	2	mat alpha
20	AXL	558	pACT4-DM	2	mat alpha
21	BLK	640	pACT4-DM	2	mat alpha
22	BMPR1A	657	pACT4-DM	2	mat alpha
23	BMPR1A	657	pCBDU-JW	2	mat alpha
24	BMX	660	pACT4-DM	2	mat alpha
25	BUB1	699	pACT4-DM	2	mat alpha
26	CABC1	56997	pACT4-DM	2	mat alpha
27	CAMK1G	57172	pACT4-DM	2	mat alpha
28	CAMK1G	57172	pCBDU-JW	2	mat alpha
29	CAMK2A	815	pACT4-DM	2	mat alpha
30	CAMK2B	816	pACT4-DM	2	mat alpha
31	CAMK2B	816	pCBDU-JW	2	mat alpha
32	CAMK2D	817	pACT4-DM	2	mat alpha
33	CAMK2D	817	pCBDU-JW	2	mat alpha
34	CAMK2G	818	pACT4-DM	2	mat alpha
35	CAMK2G	818	pCBDU-JW	2	mat alpha
36	CAMK4	814	pACT4-DM	2	mat alpha
37	CAMKK1	84254	pACT4-DM	2	mat alpha
38	CAMKK1	84254	pCBDU-JW	2	mat alpha
39	CAMKV	79012	pACT4-DM	2	mat alpha
40	CAMKV	79012	pCBDU-JW	2	mat alpha
41	CCNA1	8900	pACT4-DM	2	mat alpha
42	CCNA1	8900	pACT4-DM	2	mat alpha
43	CCNA1	8900	pcBDU-JW	2	mat alpha
44	CCNA1	8900	pcBDU-JW	2	mat alpha
45	CCNA2	890	pACT4-DM	2	mat alpha
46	CCNA2	890	pcBDU-JW	2	mat alpha
47	CCNB1	891	pACT4-DM	2	mat alpha
48	CCNB1	891	pcBDU-JW	2	mat alpha
49	CCNB2	9133	pACT4-DM	2	mat alpha
50	CCNB2	9133	pcBDU-JW	2	mat alpha
51	CCND1	595	pACT4-DM	2	mat alpha
52	CCND1	595	pACT4-DM	2	mat alpha
53	CCND1	595	pcBDU-JW	2	mat alpha
54	CCND1	595	pcBDU-JW	2	mat alpha
55	CCNE1	898	pACT4-DM	2	mat alpha
56	CCNE1	898	pACT4-DM	2	mat alpha
57	CCNE1	898	pcBDU-JW	2	mat alpha
58	CCNE1	898	pcBDU-JW	2	mat alpha
59	CCNE2	9134	pACT4-DM	2	mat alpha
60	CCNE2	9134	pACT4-DM	2	mat alpha
61	CCNE2	9134	pACT4-DM	2	mat alpha
62	CCNE2	9134	pcBDU-JW	2	mat alpha
63	CCNE2	9134	pcBDU-JW	2	mat alpha
64	CCNE2	9134	pcBDU-JW	2	mat alpha
65	CDC7	8317	pACT4-DM	2	mat alpha
66	CDC7	8317	pCBDU-JW	2	mat alpha
67	CDK1	983	pACT4-DM	2	mat alpha
68	CDK1	983	pACT4-DM	2	mat alpha
69	CDK1	983	pcBDU-JW	2	mat alpha
70	CDK1	983	pcBDU-JW	2	mat alpha
71	CDK10	8558	pACT4-DM	2	mat alpha
72	CDK10	8558	pACT4-DM	2	mat alpha
73	CDK10	8558	pcBDU-JW	2	mat alpha
74	CDK10	8558	pcBDU-JW	2	mat alpha
75	CDK13	8621	pACT4-DM	2	mat alpha
76	CDK13	8621	pcBDU-JW	2	mat alpha
77	CDK15	65061	pACT4-DM	2	mat alpha
78	CDK15	65061	pcBDU-JW	2	mat alpha
79	CDK16	5127	pACT4-DM	2	mat alpha
80	CDK16	5127	pACT4-DM	2	mat alpha
81	CDK16	5127	pACT4-DM	4	mat alpha
82	CDK16	5127	pcBDU-JW	2	mat alpha
83	CDK16	5127	pcBDU-JW	2	mat alpha
84	CDK16	5127	pCBDU-JW	4	mat alpha
85	CDK17	5128	pACT4-DM	2	mat alpha
86	CDK17	5128	pACT4-DM	4	mat alpha
87	CDK17	5128	pcBDU-JW	2	mat alpha
88	CDK17	5128	pCBDU-JW	4	mat alpha
89	CDK18	5129	pACT4-DM	2	mat alpha
90	CDK18	5129	pACT4-DM	4	mat alpha
91	CDK18	5129	pcBDU-JW	2	mat alpha
92	CDK18	5129	pCBDU-JW	4	mat alpha
93	CDK2	1017	pACT4-DM	2	mat alpha
94	CDK2	1017	pACT4-DM	4	mat alpha
95	CDK2	1017	pcBDU-JW	2	mat alpha
96	CDK2	1017	pCBDU-JW	4	mat alpha
97	CDK20	23552	pACT4-DM	2	mat alpha
98	CDK20	23552	pcBDU-JW	2	mat alpha
99	CDK3	1018	pACT4-DM	4	mat alpha
100	CDK3	1018	pcBDU-JW	2	mat alpha
101	CDK4	1019	pACT4-DM	2	mat alpha
102	CDK4	1019	pACT4-DM	2	mat alpha
103	CDK4	1019	pACT4-DM	2	mat alpha
104	CDK4	1019	pACT4-DM	4	mat alpha
105	CDK4	1019	pcBDU-JW	2	mat alpha
106	CDK4	1019	pcBDU-JW	2	mat alpha
107	CDK4	1019	pcBDU-JW	2	mat alpha
108	CDK4	1019	pCBDU-JW	4	mat alpha
109	CDK5	1020	pACT4-DM	2	mat alpha
110	CDK5	1020	pACT4-DM	4	mat alpha
111	CDK5	1020	pcBDU-JW	2	mat alpha
112	CDK5	1020	pCBDU-JW	4	mat alpha
113	CDK6	1021	pACT4-DM	2	mat alpha
114	CDK6	1021	pACT4-DM	2	mat alpha
115	CDK6	1021	pACT4-DM	4	mat alpha
116	CDK6	1021	pcBDU-JW	2	mat alpha
117	CDK6	1021	pcBDU-JW	2	mat alpha
118	CDK6	1021	pCBDU-JW	4	mat alpha
119	CDK7	1022	pACT4-DM	2	mat alpha
120	CDK7	1022	pACT4-DM	2	mat alpha
121	CDK7	1022	pcBDU-JW	2	mat alpha
122	CDK7	1022	pCBDU-JW	2	mat alpha
123	CDK8	1024	pACT4-DM	2	mat alpha
124	CDK8	1024	pcBDU-JW	2	mat alpha
125	CDK9	1025	pACT4-DM	2	mat alpha
126	CDK9	1025	pACT4-DM	4	mat alpha
127	CDK9	1025	pcBDU-JW	2	mat alpha
128	CDK9	1025	pcBDU-JW	2	mat alpha
129	CDKL3	51265	pACT4-DM	2	mat alpha
130	CHEK1	1111	pACT4-DM	2	mat alpha
131	CHEK1	1111	pCBDU-JW	2	mat alpha
132	CHEK2	11200	pACT4-DM	2	mat alpha
133	CHEK2	11200	pCBDU-JW	2	mat alpha
134	CLK2	1196	pACT4-DM	2	mat alpha
135	CSK	1445	pACT4-DM	2	mat alpha
136	CSK	1445	pCBDU-JW	2	mat alpha
137	CSNK1A1	1452	pACT4-DM	2	mat alpha
138	CSNK1A1L	122011	pACT4-DM	2	mat alpha
139	CSNK1A1L	122011	pCBDU-JW	2	mat alpha
140	CSNK1E	1454	pACT4-DM	2	mat alpha
141	CSNK1E	1454	pCBDU-JW	2	mat alpha
142	CSNK1G1	53944	pACT4-DM	2	mat alpha
143	CSNK2A2	1459	pACT4-DM	2	mat alpha
144	CSNK2A2	1459	pCBDU-JW	2	mat alpha
145	DAPK1	1612	pACT4-DM	2	mat alpha
146	DAPK1	1612	pCBDU-JW	2	mat alpha
147	DAPK2	23604	pACT4-DM	2	mat alpha
148	DAPK2	23604	pCBDU-JW	2	mat alpha
149	DCAMKL2	166614	pACT4-DM	2	mat alpha
150	DCAMKL2	166614	pCBDU-JW	2	mat alpha
151	DYRK1B	9149	pACT4-DM	2	mat alpha
152	DYRK1B	9149	pCBDU-JW	2	mat alpha
153	DYRK4	8798	pACT4-DM	2	mat alpha
154	DYRK4	8798	pCBDU-JW	2	mat alpha
155	EEF2K	29904	pACT4-DM	2	mat alpha
156	EEF2K	29904	pCBDU-JW	2	mat alpha
157	EIF2AK2	5610	pACT4-DM	2	mat alpha
158	FER	2241	pACT4-DM	2	mat alpha
159	FER	2241	pCBDU-JW	2	mat alpha
160	FES	2242	pACT4-DM	2	mat alpha
161	FGFR3	2261	pACT4-DM	2	mat alpha
162	FGR	2268	pACT4-DM	2	mat alpha
163	FRK	2444	pACT4-DM	2	mat alpha
164	FYN	2534	pACT4-DM	2	mat alpha
165	GSK3A	2931	pACT4-DM	2	mat alpha
166	GSK3B	2932	pACT4-DM	2	mat alpha
167	GSK3B	2932	pCBDU-JW	2	mat alpha
168	HCK	3055	pACT4-DM	2	mat alpha
169	HCK	3055	pCBDU-JW	2	mat alpha
170	HIPK1	204851	pACT4-DM	2	mat alpha
171	HIPK1	204851	pCBDU-JW	2	mat alpha
172	ILK	3611	pACT4-DM	2	mat alpha
173	ILK	3611	pCBDU-JW	2	mat alpha
174	IRAK2	3656	pACT4-DM	2	mat alpha
175	IRAK2	3656	pCBDU-JW	2	mat alpha
176	IRAK4	51135	pACT4-DM	2	mat alpha
177	IRAK4	51135	pCBDU-JW	2	mat alpha
178	ITK	3702	pCBDU-JW	2	mat alpha
179	JAK3	3718	pACT4-DM	2	mat alpha
180	JAK3	3718	pCBDU-JW	2	mat alpha
181	LCK	3932	pACT4-DM	2	mat alpha
182	LCK	3932	pCBDU-JW	2	mat alpha
183	LIMK2	3985	pACT4-DM	2	mat alpha
184	LIMK2	3985	pCBDU-JW	2	mat alpha
185	LYN	4067	pACT4-DM	2	mat alpha
186	LYN	4067	pCBDU-JW	2	mat alpha
187	MAP2K1	5604	pACT4-DM	2	mat alpha
188	MAP2K1	5604	pCBDU-JW	2	mat alpha
189	MAP2K3	5606	pACT4-DM	2	mat alpha
190	MAP2K3	5606	pCBDU-JW	2	mat alpha
191	MAP2K5	5607	pACT4-DM	2	mat alpha
192	MAP2K5	5607	pCBDU-JW	2	mat alpha
193	MAP2K6	5608	pACT4-DM	2	mat alpha
194	MAP2K6	5608	pCBDU-JW	2	mat alpha
195	MAP2K7	5609	pACT4-DM	2	mat alpha
196	MAP2K7	5609	pCBDU-JW	2	mat alpha
197	MAP3K11	4296	pACT4-DM	2	mat alpha
198	MAP3K12	7786	pACT4-DM	2	mat alpha
199	MAP3K12	7786	pCBDU-JW	2	mat alpha
200	MAP3K7	6885	pACT4-DM	2	mat alpha
201	MAP3K7	6885	pCBDU-JW	2	mat alpha
202	MAP4K2	5871	pACT4-DM	2	mat alpha
203	MAP4K2	5871	pCBDU-JW	2	mat alpha
204	MAPK1	5594	pACT4-DM	2	mat alpha
205	MAPK1	5594	pCBDU-JW	2	mat alpha
206	MAPK10	5602	pACT4-DM	2	mat alpha
207	MAPK11	5600	pACT4-DM	2	mat alpha
208	MAPK11	5600	pCBDU-JW	2	mat alpha
209	MAPK12	6300	pACT4-DM	2	mat alpha
210	MAPK12	6300	pCBDU-JW	2	mat alpha
211	MAPK13	5603	pACT4-DM	2	mat alpha
212	MAPK13	5603	pCBDU-JW	2	mat alpha
213	MAPK14	1432	pACT4-DM	2	mat alpha
214	MAPK14	1432	pCBDU-JW	2	mat alpha
215	MAPK3	5595	pACT4-DM	2	mat alpha
216	MAPK3	5595	pCBDU-JW	2	mat alpha
217	MAPK7	5598	pACT4-DM	2	mat alpha
218	MAPK7	5598	pCBDU-JW	2	mat alpha
219	MAPK8	5599	pACT4-DM	2	mat alpha
220	MAPK8	5599	pCBDU-JW	2	mat alpha
221	MAPK9	5601	pACT4-DM	2	mat alpha
222	MAPKAPK3	7867	pACT4-DM	2	mat alpha
223	MAPKAPK5	8550	pACT4-DM	2	mat alpha
224	MAPKAPK5	8550	pCBDU-JW	2	mat alpha
225	MARK2	2011	pACT4-DM	2	mat alpha
226	MARK2	2011	pCBDU-JW	2	mat alpha
227	MARK3	4140	pACT4-DM	2	mat alpha
228	MARK3	4140	pCBDU-JW	2	mat alpha
229	MARK4	57787	pACT4-DM	2	mat alpha
230	MARK4	57787	pCBDU-JW	2	mat alpha
231	MOS	4342	pACT4-DM	2	mat alpha
232	MOS	4342	pCBDU-JW	2	mat alpha
233	MYLK2	85366	pACT4-DM	2	mat alpha
234	MYLK2	85366	pCBDU-JW	2	mat alpha
235	NEK3	4752	pACT4-DM	2	mat alpha
236	NEK3	4752	pCBDU-JW	2	mat alpha
237	NEK6	10783	pACT4-DM	2	mat alpha
238	NEK6	10783	pCBDU-JW	2	mat alpha
239	NLK	51701	pACT4-DM	2	mat alpha
240	NLK	51701	pCBDU-JW	2	mat alpha
241	NRBP1	29959	pACT4-DM	2	mat alpha
242	OXSR1	9943	pACT4-DM	2	mat alpha
243	OXSR1	9943	pCBDU-JW	2	mat alpha
244	PAK1	5058	pACT4-DM	2	mat alpha
245	PAK1	5058	pCBDU-JW	2	mat alpha
246	PAK2	5062	pACT4-DM	2	mat alpha
247	PAK2	5062	pCBDU-JW	2	mat alpha
248	PAK4	10298	pACT4-DM	2	mat alpha
249	PAK4	10298	pCBDU-JW	2	mat alpha
250	PAK6	56924	pACT4-DM	2	mat alpha
251	PAK6	56924	pCBDU-JW	2	mat alpha
252	PBK	55872	pACT4-DM	2	mat alpha
253	PBK	55872	pCBDU-JW	2	mat alpha
254	PDGFRB	5159	pACT4-DM	2	mat alpha
255	PDGFRB	5159	pCBDU-JW	2	mat alpha
256	PDPK1	5170	pACT4-DM	2	mat alpha
257	PDPK1	5170	pCBDU-JW	2	mat alpha
258	PHKG2	5261	pACT4-DM	2	mat alpha
259	PHKG2	5261	pCBDU-JW	2	mat alpha
260	PIK3R4	30849	pACT4-DM	2	mat alpha
261	PIM1	5292	pACT4-DM	2	mat alpha
262	PIM1	5292	pCBDU-JW	2	mat alpha
263	PIM2	11040	pACT4-DM	2	mat alpha
264	PIM2	11040	pCBDU-JW	2	mat alpha
265	PIM3	415116	pACT4-DM	2	mat alpha
266	PIM3	415116	pCBDU-JW	2	mat alpha
267	PINK1	65018	pACT4-DM	2	mat alpha
268	PINK1	65018	pCBDU-JW	2	mat alpha
269	PLK1	5347	pACT4-DM	2	mat alpha
270	PLK2	10769	pACT4-DM	2	mat alpha
271	PLK2	10769	pCBDU-JW	2	mat alpha
272	PLK3	1263	pACT4-DM	2	mat alpha
273	PLK4	10733	pACT4-DM	2	mat alpha
274	PRKAA1	5562	pACT4-DM	2	mat alpha
275	PRKAA1	5562	pCBDU-JW	2	mat alpha
276	PRKACA	5566	pACT4-DM	2	mat alpha
277	PRKACB	5567	pACT4-DM	2	mat alpha
278	PRKACB	5567	pCBDU-JW	2	mat alpha
279	PRKACG	5568	pACT4-DM	2	mat alpha
280	PRKACG	5568	pCBDU-JW	2	mat alpha
281	PRKCA	5578	pACT4-DM	2	mat alpha
282	PRKCB1	5579	pACT4-DM	2	mat alpha
283	PRKCB1	5579	pCBDU-JW	2	mat alpha
284	PRKCE	5581	pACT4-DM	2	mat alpha
285	PRKCE	5581	pCBDU-JW	2	mat alpha
286	PRKCG	5582	pACT4-DM	2	mat alpha
287	PRKCQ	5588	pACT4-DM	2	mat alpha
288	PRKCQ	5588	pCBDU-JW	2	mat alpha
289	PRKCZ	5590	pACT4-DM	2	mat alpha
290	PRKCZ	5590	pCBDU-JW	2	mat alpha
291	PRKG1	5592	pACT4-DM	2	mat alpha
292	PRKG1	5592	pCBDU-JW	2	mat alpha
293	PRKRA	8575	pACT4-DM	2	mat alpha
294	PRKRA	8575	pACT4-DM	2	mat alpha
295	PRKRA	8575	pCBDU-JW	2	mat alpha
296	PTK2	5747	pACT4-DM	2	mat alpha
297	PTK2	5747	pACT4-DM	2	mat alpha
298	RAF1	5894	pACT4-DM	2	mat alpha
299	RAF1	5894	pCBDU-JW	2	mat alpha
300	RB1	5925	pACT4-DM	2	mat alpha
301	RB1	5925	pACT4-DM	2	mat alpha
302	RB1	5925	pcBDU-JW	2	mat alpha
303	RB1	5925	pcBDU-JW	2	mat alpha
304	RBL1	5933	pACT4-DM	2	mat alpha
305	RBL1	5933	pACT4-DM	2	mat alpha
306	RBL1	5933	pcBDU-JW	2	mat alpha
307	RBL1	5933	pcBDU-JW	2	mat alpha
308	RIPK2	8767	pACT4-DM	2	mat alpha
309	RIPK2	8767	pCBDU-JW	2	mat alpha
310	RPS6KA1	6195	pACT4-DM	2	mat alpha
311	RPS6KA2	6196	pACT4-DM	2	mat alpha
312	RPS6KA3	6197	pACT4-DM	2	mat alpha
313	RPS6KA3	6197	pCBDU-JW	2	mat alpha
314	RPS6KA5	9252	pACT4-DM	2	mat alpha
315	RPS6KA5	9252	pCBDU-JW	2	mat alpha
316	RPS6KB1	6198	pACT4-DM	2	mat alpha
317	RPS6KB1	6198	pCBDU-JW	2	mat alpha
318	SCYL3	57147	pACT4-DM	2	mat alpha
319	SCYL3	57147	pCBDU-JW	2	mat alpha
320	SGK	6446	pACT4-DM	2	mat alpha
321	SGK	6446	pCBDU-JW	2	mat alpha
322	SGK3	23678	pACT4-DM	2	mat alpha
323	SGK3	23678	pCBDU-JW	2	mat alpha
324	SIK3	23387	pACT4-DM	2	mat alpha
325	SIK3	23387	pCBDU-JW	2	mat alpha
326	SNF1LK	150094	pACT4-DM	2	mat alpha
327	SNF1LK	150094	pCBDU-JW	2	mat alpha
328	SRC	6714	pACT4-DM	2	mat alpha
329	SRC	6714	pCBDU-JW	2	mat alpha
330	SRMS	6725	pACT4-DM	2	mat alpha
331	SRMS	6725	pCBDU-JW	2	mat alpha
332	STK11	6794	pACT4-DM	2	mat alpha
333	STK11	6794	pCBDU-JW	2	mat alpha
334	STK17B	9262	pACT4-DM	2	mat alpha
335	STK17B	9262	pCBDU-JW	2	mat alpha
336	STK25	10494	pACT4-DM	2	mat alpha
337	STK25	10494	pCBDU-JW	2	mat alpha
338	STK3	6788	pACT4-DM	2	mat alpha
339	STK32C	282974	pACT4-DM	2	mat alpha
340	STK32C	282974	pCBDU-JW	2	mat alpha
341	STK33	65975	pACT4-DM	2	mat alpha
342	STK33	65975	pCBDU-JW	2	mat alpha
343	STK38	11329	pACT4-DM	2	mat alpha
344	STK38	11329	pCBDU-JW	2	mat alpha
345	STK38L	23012	pACT4-DM	2	mat alpha
346	STK38L	23012	pCBDU-JW	2	mat alpha
347	STK6	6790	pACT4-DM	2	mat alpha
348	STK6	6790	pCBDU-JW	2	mat alpha
349	SYK	6850	pACT4-DM	2	mat alpha
350	SYK	6850	pACT4-DM	2	mat alpha
351	SYK	6850	pCBDU-JW	2	mat alpha
352	TAOK3	51347	pACT4-DM	2	mat alpha
353	TAOK3	51347	pCBDU-JW	2	mat alpha
354	TNK1	8711	pACT4-DM	2	mat alpha
355	TNK1	8711	pACT4-DM	2	mat alpha
356	TNK1	8711	pCBDU-JW	2	mat alpha
357	TRIB3	57761	pACT4-DM	2	mat alpha
358	TRIB3	57761	pCBDU-JW	2	mat alpha
359	TSSK3	81629	pACT4-DM	2	mat alpha
360	TSSK3	81629	pCBDU-JW	2	mat alpha
361	TSSK6	83983	pACT4-DM	2	mat alpha
362	TSSK6	83983	pCBDU-JW	2	mat alpha
363	VRK2	7444	pACT4-DM	2	mat alpha
364	VRK2	7444	pCBDU-JW	2	mat alpha
365	YES1	7525	pACT4-DM	2	mat alpha
366	YES1	7525	pCBDU-JW	2	mat alpha
367	ZAP70	7535	pACT4-DM	2	mat alpha
368	ZAP70	7535	pCBDU-JW	2	mat alpha

### Sheet: ST2 Y2H_PPIs
SarsGene	SarsVector	KinaseGene	KinaseGeneID	KinaseVector	config	counts
S	pCBDU-JW	CDK2	1017	pBTMcC24-DM	SarsAD-KinaseDB	2
S	pCBDU-JW	CDK4	1019	pBTM116-D9	SarsAD-KinaseDB	2
S	pCBDU-JW	CSNK2A1	1457	pBTMcC24-DM	SarsAD-KinaseDB	2
S	pACT4-DM	MAPK14	1432	pBTM116-DM	SarsAD-KinaseDB	2
S	pCBDU-JW	MAPK14	1432	pBTM116-DM	SarsAD-KinaseDB	2
S	pCBDU-JW	MAPK14	1432	pBTMcC24-DM	SarsAD-KinaseDB	2
S	pCBDU-JW	MAPK3	5595	pBTMcC24-DM	SarsAD-KinaseDB	2
S	pCBDU-JW	PIM2	11040	pBTMcC24-DM	SarsAD-KinaseDB	2
S	pCBDU-JW	TSSK3	81629	pBTMcC24-DM	SarsAD-KinaseDB	2
ORF9A	pACT4-DM	CAMK2G	818	pBTMcC24-DM	SarsAD-KinaseDB	2
ORF9A	pCBDU-JW	CAMK2G	818	pBTMcC24-DM	SarsAD-KinaseDB	2
ORF9A	pCBDU-JW	MAPK14	1432	pBTM116-DM	SarsAD-KinaseDB	2
ORF9A	pACT4-DM	MARK2	2011	pBTMcC24-DM	SarsAD-KinaseDB	2
ORF9A	pBTM116-D9	MARK2	2011	pCBDU-JW	SarsBD-KinaseAD	2
ORF9A	pCBDU-JW	MARK2	2011	pBTMcC24-DM	SarsAD-KinaseDB	2
ORF9A	pCBDU-JW	RIPK2	8767	pBTM116-DM	SarsAD-KinaseDB	2
ORF9A	pCBDU-JW	SCYL3	57147	pBTM116-DM	SarsAD-KinaseDB	2
ORF6	pACT4-DM	FER	2241	pBTMcC24-DM	SarsAD-KinaseDB	2
ORF6	pCBDU-JW	FER	2241	pBTMcC24-DM	SarsAD-KinaseDB	2
ORF3B	pACT4-DM	AURKB	9212	pBTMcC24-DM	SarsAD-KinaseDB	2
ORF3B	pCBDU-JW	NLK	51701	pBTM116-DM	SarsAD-KinaseDB	2
ORF3B	pCBDU-JW	PTK2	5747	pBTM116-DM	SarsAD-KinaseDB	2
NSP9	pBTM116-D9	CDK4	1019	pcBDU-JW	SarsBD-KinaseAD	2
NSP9	pBTM116-D9	FGFR3	2261	pACT4-DM	SarsBD-KinaseAD	2
NSP9	pBTM116-D9	MAPK13	5603	pACT4-DM	SarsBD-KinaseAD	2
NSP9	pCBDU-JW	MAPK14	1432	pBTM116-DM	SarsAD-KinaseDB	2
NSP8	pCBDU-JW	MAPK14	1432	pBTM116-DM	SarsAD-KinaseDB	2
NSP8	pACT4-DM	NEK2	4751	pBTM116-DM	SarsAD-KinaseDB	2
NSP8	pACT4-DM	PLK1	5347	pBTM116-DM	SarsAD-KinaseDB	2
NSP8	pACT4-DM	SCYL3	57147	pBTM116-DM	SarsAD-KinaseDB	4
NSP8	pCBDU-JW	SCYL3	57147	pBTM116-DM	SarsAD-KinaseDB	2
NSP7	pBTM116-D9	PHKG2	5261	pCBDU-JW	SarsBD-KinaseAD	2
NSP5	pACT4-DM	AURKB	9212	pBTMcC24-DM	SarsAD-KinaseDB	2
NSP5	pBTM116-D9	PHKG2	5261	pCBDU-JW	SarsBD-KinaseAD	2
NSP5	pACT4-DM	PTK2	5747	pBTMcC24-DM	SarsAD-KinaseDB	2
NSP16	pCBDU-JW	PTK2	5747	pBTM116-DM	SarsAD-KinaseDB	2
NSP14	pACT4-DM	CDK2	1017	pBTM116-D9	SarsAD-KinaseDB	2
NSP14	pBTM116-D9	DYRK4	8798	pCBDU-JW	SarsBD-KinaseAD	2
NSP14	pBTM116-D9	FGFR3	2261	pACT4-DM	SarsBD-KinaseAD	2
NSP14	pBTM116-D9	LCK	3932	pCBDU-JW	SarsBD-KinaseAD	2
NSP14	pACT4-DM	MAPK14	1432	pBTM116-DM	SarsAD-KinaseDB	2
NSP14	pACT4-DM	PIM2	11040	pBTMcC24-DM	SarsAD-KinaseDB	2
NSP14	pBTM116-D9	TRIB3	57761	pCBDU-JW	SarsBD-KinaseAD	2
NSP14	pCBDU-JW	TSSK3	81629	pBTMcC24-DM	SarsAD-KinaseDB	2
NSP13	pBTMcC24-DM	ABL2	27	pACT4-DM	SarsBD-KinaseAD	2
NSP13	pBTMcC24-DM	CDK7	1022	pACT4-DM	SarsBD-KinaseAD	2
NSP11	pBTM116-D9	CAMKK1	84254	pACT4-DM	SarsBD-KinaseAD	2
NSP10	pBTM116-D9	CAMK1G	57172	pCBDU-JW	SarsBD-KinaseAD	2
NSP10	pBTM116-D9	CDK4	1019	pACT4-DM	SarsBD-KinaseAD	3
NSP10	pBTM116-D9	CDK4	1019	pCBDU-JW	SarsBD-KinaseAD	3
NSP10	pBTM116-D9	CDK7	1022	pACT4-DM	SarsBD-KinaseAD	2
NSP10	pBTMcC24-DM	CDK7	1022	pACT4-DM	SarsBD-KinaseAD	2
NSP10	pBTM116-D9	DYRK4	8798	pCBDU-JW	SarsBD-KinaseAD	2
NSP10	pBTM116-D9	FGFR3	2261	pACT4-DM	SarsBD-KinaseAD	2
NSP10	pCBDU-JW	PTK2	5747	pBTM116-DM	SarsAD-KinaseDB	2
NSP10	pBTM116-D9	SIK3	23387	pCBDU-JW	SarsBD-KinaseAD	2
NSP10	pBTM116-D9	TRIB3	57761	pCBDU-JW	SarsBD-KinaseAD	2
N	pACT4-DM	MAPK14	1432	pBTM116-DM	SarsAD-KinaseDB	2
N	pCBDU-JW	MAPK14	1432	pBTM116-DM	SarsAD-KinaseDB	2
N	pCBDU-JW	MAPK14	1432	pBTMcC24-DM	SarsAD-KinaseDB	2
N	pBTM116-D9	PRKRA	8575	pACT4-DM	SarsBD-KinaseAD	2

### Sheet: ST3 PPI inference
SARS-CoV-2	Huma Kinase	Phospho ELM Motif (occurences)	Other ELM Motif (occurences)	# AKID sites / motifs	# known sites / motifs	Predicted sites (AKID score)	Known sites (AKID score)
N	MAPK14	MOD_ProDKin_1 (6)	DOC_MAPK_gen_1 (3); DOC_MAPK_MEF2A_6 (1)	6	5	T141 (0.702); S105 (0.861); S79 (0.856); S206 (0.92); T198 (0.886); T325 (0.801)	S79 (0.856); S105 (0.861); T141 (0.702); T198 (0.886); S206 (0.920)
NSP13	ABL2	-	LIG_SH2_SRC (1)	1	-	Y541 (1.539)	-
NSP14	MAPK14	MOD_ProDKin_1 (1)	DOC_MAPK_gen_1 (1); DOC_MAPK_MEF2A_6 (1)	1	-	T127 (0.829)	-
NSP8	MAPK14	-	DOC_MAPK_gen_1 (1)	-	-	-	-
NSP8	NEK2	MOD_NEK2_1 (2)	-	-	-	-	-
NSP9	MAPK14	MOD_ProDKin_1 (2)	-	2	1	T79 (0.774); S5 (0.859)	S5 (0.859)
S	CDK2	MOD_CDK_SPK_2 (1); MOD_CDK_SPxK_1 (1); MOD_CDK_SPxxK_3 (1)	-	2	-	T630 (1.048); S680 (1.053)	-
S	CDK4	MOD_CDK_SPK_2 (1)	-	1	-	S680 (0.869)	-
S	CSNK2A1	MOD_CK1_1 (9): MOD_CK2_1 (2)	-	2	1	S816 (0.746); S1147 (0.923)	S816 (0.746)
S	MAPK14	MOD_ProDKin_1 (10)	DOC_MAPK_MEF2A_6 (1)	4	1	T630 (0.769); S1161 (0.819); S680 (0.854); T599 (0.752)	S1161 (0.819)
S	MAPK3	MOD_ProDKin_1 (4)	-	4	1	S1161 (0.848); T599 (0.807); T630 (0.835); S680 (0.883)	S1161 (0.819)
NSP10	CDK7	MOD_ProDKin_1 (1)	-	1	-	T58 (0.909)
NSP13	CDK7	-	DOC_MAPK_gen_1 (1)	-	-	-	-
NSP14	CDK2	-	DOC_MAPK_gen_1 (1)	-	-	-	-
NSP14	LCK	-	LIG_SH3_3 (3)	-	-	-	-
NSP9	MAPK13	MOD_ProDKin_1 (2)	-	2	1	T79 (0.855); S5 (0.873)	S5 (0.873)

### Sheet:  ST4 TR 
	Cmap LoF reference														COVID19DB Sars-Cov-2 infected
	ARCHS4							GTEX							ARCHS4								GTEX
	A549	A375	HA1E	HEPG2	HT29	MCF7	PC3	A549	A375	HA1E	HEPG2	HT29	MCF7	PC3	A5491	A5491	A549-ACE1	A549-ACE1	A549-ACE80	A549-ACE80	NHBE1	Calu31	A5491	A5491	A549-ACE1	A549-ACE1	A549-ACE80	A549-ACE80	NHBE1	Calu31
CAMK2G	-1.431271113	1.942092301	-1.331320533	1.580104667	NS	2.118060198	NS	NS	1.614050194	NS	NS	NS	1.409335721	NS	-1.310609514	NS	NS	NS	NS	1.470959924	NS	NS	NS	NS	NS	NS	NS	NS	-1.367946266	NS
PHKG2	NS	NS	NS	NS	NS	NS	NS	NS	NS	NS	NS	NS	NS	NS	-1.809359191	-2.05097055	-1.439844942	-1.561731059	NS	1.63106758	NS	-1.966806939	NS	NS	NS	NS	NS	NS	NS	NS
PIM2	NS	NS	2.297917676	1.364598272	NS	NS	NS	NS	NS	1.743230175	NS	NS	NS	NS	1.63260266	NS	1.785914628	NS	1.811297629	1.913495034	2.067614238	2.126352553	1.774181346	NS	1.630765717	NS	NS	NS	1.645484398	2.169838212
TRIB3	-3.030140592	1.331139322	-3.259980122	1.67023855	2.422255147	NS	1.529689748	-2.739629437	NS	-2.098596348	1.650629074	1.859619202	NS	NS	-1.479941603	-1.737976953	NS	-2.095018593	-1.628954507	1.528389069	1.704637911	-1.995010216	NS	1.441674881	NS	NS	-1.679065634	NS	NS	NS
TSSK3	NS	NS	NS	NS	NS	NS	NS	NS	NS	NS	NS	NS	NS	NS	NS	NS	1.490503575	NS	NS	NS	NS	NS	NS	NS	1.524801982	NS	NS	NS	NS	NS
CDK2	2.69430992	NS	NS	NS	NS	NS	NS	NS	NS	NS	NS	NS	NS	2.109923105	-1.336005067	-3.051880487	NS	NS	-2.208485848	-1.887256051	NS	-2.943486303	1.904901174	1.482083548	2.181015492	2.141982214	1.368371653	NS	1.710323101	2.04523037
CDK4	-2.072686597	-3.600406848	-1.896953479	NS	-3.87245118	-3.104310751	-3.706123045	1.658290373	-1.916529933	-1.370880344	NS	-2.888565978	NS	-2.828933694	-1.327854762	-3.156596872	NS	-1.928749857	-2.150578856	-1.600888542	NS	-3.426582621	1.745202848	NS	NS	NS	-2.004921376	NS	NS	-1.251751406
CDK7	NS	NS	-2.897817974	-3.14931875	-1.759295766	-1.901763878	NS	NS	NS	-2.378732693	-1.893710114	NS	NS	NS	2.294001315	NS	NS	NS	-2.440173602	-2.137604686	NS	-1.755725987	1.577984086	NS	NS	NS	-1.894521131	NS	NS	NS
MAPK13	1.694910195	NS	-1.464787777	NS	-2.023197696	-1.88082749	-1.734472605	-1.451739913	NS	-2.206126316	-2.402808594	-2.051294671	-2.56604771	-1.848936502	-1.329208293	NS	NS	-1.257417715	NS	2.029148147	1.667490912	1.439867519	NS	NS	NS	-1.33529305	NS	NS	NS	NS
MAPK14	NS	NS	NS	-1.650121273	1.409259623	NS	NS	NS	NS	1.582444161	-1.922389382	1.661466886	NS	NS	-1.294977194	NS	NS	NS	NS	1.896712648	1.473106458	1.49462574	NS	NS	NS	NS	NS	1.386837127	1.542631191	1.715555374
MAPK3	NS	NS	NS	-1.532831416	1.485354414	NS	NS	NS	NS	-1.458445852	-1.684886469	NS	1.557533276	-1.401669008	-2.19162886	-2.258687651	NS	NS	NS	2.350048871	NS	-1.299105532	-1.385379733	NS	NS	NS	NS	NS	NS	NS
AURKB	-3.776322461	-3.635470621	NS	-3.405201307	-3.498981595	-2.101685111	NS	-2.693235791	-3.299281808	-1.548410501	-3.300811947	-3.01131986	-1.968952166	NS	1.473244185	-3.325177223	NS	NS	-2.893586772	-3.129801815	-1.592128249	-3.600054774	2.161838947	-3.089390281	NS	1.387765178	-2.69282465	-3.18921466	-1.897834754	-2.381593506
NEK2	3.327721372	NS	2.29463767	NS	-3.890755693	2.512297145	-1.440863664	1.877924707	NS	NS	NS	-1.732443529	2.322153922	NS	2.268417188	-3.244043993	NS	1.388305784	-2.986981517	-3.50075053	-2.007606848	-3.13694765	NS	-2.026979419	NS	NS	-1.839312188	-2.292790547	NS	-1.959909454
PLK1	1.628117357	-1.505345601	NS	2.897588195	-1.539916329	NS	NS	NS	NS	NS	1.93181293	-2.496480793	1.687517363	NS	NS	-3.384355495	NS	NS	-2.666261942	-2.866236266	-1.336276555	-3.478907522	2.029201923	-3.435498849	NS	1.435977684	-2.858183688	-3.489868114	-2.045995097	-3.18943037
SCYL3	1.4788623	1.419505579	NS	1.372739168	NS	-1.584717384	NS	NS	NS	NS	1.616100051	NS	NS	NS	NS	NS	NS	NS	NS	NS	NS	NS	NS	NS	1.630079283	1.636869751	NS	NS	-1.327774014	1.58995801
ABL2	NS	NS	NS	NS	NS	NS	NS	NS	-1.459152143	-2.446670614	NS	NS	NS	NS	NS	2.528556016	1.875932409	1.620434576	2.571034816	2.094808863	1.68860686	2.486752032	1.66282962	2.531692685	NS	NS	NS	NS	NS	1.857728353
FER	-1.363359141	-1.646050466	NS	NS	NS	NS	NS	NS	NS	NS	NS	NS	1.396805513	NS	1.333629432	2.027674372	NS	NS	NS	-1.91058856	-1.720290699	1.425668914	NS	2.172285153	NS	NS	NS	-1.680973109	-1.754841507	1.627291529
FGFR3	NS	1.657510441	1.329060627	1.374747133	-1.767436011	NS	NS	-1.80131898	NS	1.670168009	NS	-2.26467069	-1.632001165	NS	-1.515386597	-2.046404824	NS	NS	NS	1.843771586	NS	-1.546290825	NS	NS	NS	NS	NS	NS	NS	NS
LCK	1.439034309	NS	NS	NS	NS	NS	NS	NS	1.390263132	1.616599816	NS	NS	1.451814043	1.58694514	1.508371881	1.325108561	1.420571771	NS	NS	1.421961332	1.65760911	1.764661804	NS	NS	1.674835764	NS	1.937741045	NS	1.677051964	2.036673019
PTK2	NS	NS	NS	-1.362316905	NS	NS	NS	NS	1.67742901	NS	NS	1.632167296	NS	NS	NS	2.049728781	NS	NS	NS	-1.835010766	-1.584354893	1.584831174	NS	1.879736842	NS	NS	NS	-1.528420254	-1.569434912	NS
RIPK2	2.053993836	3.065376332	2.27592834	NS	NS	NS	NS	1.532763727	1.765750857	1.526279165	NS	1.759511845	NS	NS	2.015415722	2.503541677	2.185034293	1.977124689	2.655220467	2.492457612	2.896426101	2.704365835	1.511655497	1.685607755	2.079732638	1.591082819	1.659359289	NS	1.887491065	2.396726611
	NS: non significant

### Sheet: ST5 phospho
Kinase	pval	padj	NES	Literature
AURKB	0.00150113	0.00206406	-1.6757	Klann
AURKB	0.00170669	0.00938678	-1.77244	Bouhaddou 24h
CDK2	1.46394e-16	1.61033e-15	-2.21687	Klann
CDK2	2.02835e-06	2.23118e-05	-1.76975	Bouhaddou 12h
CDK2	7.34031e-08	8.07434e-07	-1.91354	Bouhaddou 24h
CDK4	1.91725e-05	6.06061e-05	-1.95463	Klann
CDK7	0.000653105	0.00102631	-1.80199	Klann
CDK7	0.0130341	0.0358437	-1.67234	Bouhaddou 24h
MAPK13	0.000611371	0.00102631	-1.8521	Klann
MAPK14	1.6223e-08	8.92267e-08	-1.95516	Klann
MAPK14	2.67286e-05	0.000147007	-1.81194	Bouhaddou 12h
MAPK3	2.20386e-05	6.06061e-05	-1.74769	Klann
PLK1	0.000421891	0.000928161	-1.75437	Klann
PLK1	0.00796735	0.0292136	-1.56912	Bouhaddou 24h
